# Release of BEC-1 from CED-9 stimulates lysosome tubulation in *C. elegans* by engaging Class III PI3K complex I

**DOI:** 10.64898/2026.10.09.758037

**Authors:** Cristian A. Ricaurte-Perez, Aldrich K. Wilberg, Joshua P. Gill, Kathryn R. DeLeo, Olga Dubuisson, K. Adam Bohnert, Alyssa E. Johnson

## Abstract

The anti-apoptotic protein CED-9 and the autophagy protein BEC-1 have been linked to autophagy regulation, but how their interaction modulates this process is not fully understood. Here, we find that the physical dissociation of BEC-1 from CED-9 influences lysosomal morphology in addition to autophagic activity in *Caenorhabditis elegans*. We present evidence that when autophagy is stimulated via dietary restriction, BEC-1 is released from CED-9 and assembles with VPS-34 and other members of the PI3K complex I to promote PI3P enrichment at lysosomal membranes and subsequent membrane tubulation. Mutation of two hydrophobic amino acids within a predicted BH-3 like motif of BEC-1 is sufficient to disrupt its interaction with CED-9, thereby constitutively inducing lysosomal tubulation and increasing autophagic cargo turnover. This phenotype is dependent on VPS-34 activity, linking the CED-9/BEC-1 dissociation to PI3K-dependent lysosomal remodeling. Collectively, our work identifies the CED-9/BEC-1 interaction as a molecular switch that governs apoptosis, autophagy, and lysosomal morphology.
