## Supplemental table 1 for "Release of BEC-1 from CED-9 stimulates lysosome tubulation in *C. elegans* by engaging Class III PI3K complex I"

### Sheet: Sheet1
Strain name	Genotype	Source
MT3970	ced-9(n1653) III	CGC
Bristol N2	Wild-type	Lab stock
COP2331	spin-1(knu1010[spin-1::mCherry::loxP::HygR::loxP]) V	PMID: 37580394
KAB63	eat-2(ad1116) II; spin-1(knu1010[spin-1::mCherry::loxP::HygR::loxP]) V	PMID: 37580394
KAB111	louIs7[Pges-1::sqst-1::mCherry::gfp::unc-54 3'UTR]	PMID: 37580394
KAB491	eat-2(ad1116) II; louIs7[Pges-1::sqst-1::mCherry::gfp::unc-54 3'UTR]	This study
KAB587	ced-9(lou9[ced-9::3xFLAG]) III; bec-1(lou10[bec-1::2xHA]) IV	This study
KAB593	ced-9(n1653) III; spin-1(knu1010[spin-1::mCherry::loxP::HygR::loxP]) V	This study
KAB629	spin-1(knu1010[spin-1::mCherry::loxP::HygR::loxP]) V; louEx68[Podr-1::gfp::unc-54 3'UTR + Pges-1::2xFYVE::gfp::unc-54 3'UTR]	This study
KAB695	bec-1(lou30[I38A, L42A]) IV; spin-1(knu1010[spin-1::mCherry::loxP::HygR::loxP]) V	This study
KAB715	bec-1(lou30[I38A, L42A]) IV	This study
KAB731	eat-2(ad1116) II; spin-1(knu1010[spin-1::mCherry::loxP::HygR::loxP]) V; louIs25[Pges-1::bec-1::gfp::unc-54 3'UTR + Podr-1::gfp::unc-54 3'UTR]	This study
KAB733	ced-9(n1653) III; louIs7[Pges-1::sqst-1::mCherry::gfp::unc-54 3'UTR] IV	This study
KAB757	ced-9(lou9[ced-9::3xFLAG]) III; bec-1(lou31[bec-1(I38A, L42A)::2xHA]) IV	This study
KAB760	spin-1(knu1010[spin-1::mCherry::loxP::HygR::loxP]) V; louIs25[Pges-1::bec-1::gfp::unc-54 3'UTR + Podr-1::gfp::unc-54 3'UTR]	This study
KAB770	eat-2(ad1116) II; spin-1(knu1010[spin-1::mCherry::loxP::HygR::loxP]) V; louEx68[Podr-1::gfp::unc-54 3'UTR + Pges-1::2xFYVE::gfp::unc-54 3'UTR]	This study
KAB775	bec-1(lou30[I38A, L42A]) IV; louIs7[Pges-1::sqst-1::mCherry::gfp::unc-54 3'UTR] IV	This study
KAB776	ced-9(n1653) III; spin-1(knu1010[spin-1::mCherry::loxP::HygR::loxP]) V; louIs25[Pges-1::bec-1::gfp::unc-54 3'UTR + Podr-1::gfp::unc-54 3'UTR]	This study
KAB778	T23G11.7(ok3337) I; eat-2(ad1116) II; louIs7[Pges-1::sqst-1::mCherry::gfp::unc-54 3'UTR] IV	This study
